# PCA-based spatial domain identification with state-of-the-art performance

**DOI:** 10.1101/2024.07.29.605550

**Authors:** Darius P. Schaub, Behnam Yousefi, Nico Kaiser, Robin Khatri, Victor G. Puelles, Christian F. Krebs, Ulf Panzer, Stefan Bonn

## Abstract

The identification of biologically meaningful domains is a central step in the analysis of spatial transcriptomic data. Following Occam’s razor, we show that a simple PCA-based algorithm for spatial domain identification rivals the performance of ten competing state-of-the-art methods across six single-cell spatial transcriptomic datasets. Our reductionist approach, NichePCA, provides researchers with intuitive domain interpretation and excels in execution speed, robustness, and scalability.
