## Supplementary Tables for "PCA-based spatial domain identification with state-of-the-art performance"

### Sheet: Table descriptions
Table 1	Dataset overview and links and references to access the data
Table 2	Dataset and sample details

### Sheet: Table 1 (dataset overview)
dataset	technology	num. samples	num. genes	species	tissue	link to the data	reference
Dataset 1	merfish	5	155	mouse	brain	https://figshare.com/articles/dataset/MERFISH_datasets/22565170	https://doi.org/10.1038/s41592-024-02215-8
Dataset 2	starmap	4	166 to 1020	mouse	brain	https://figshare.com/articles/dataset/STARmap_datasets/22565209 https://figshare.com/articles/dataset/STARmap_datasets/22565200	https://doi.org/10.1038/s41592-024-02215-8
Dataset 3	baristaseq	3	79	mouse	brain	https://figshare.com/articles/dataset/BaristaSeq_datasets/22550074	https://doi.org/10.1038/s41592-024-02215-8
Dataset 4	xenium	3	248	mouse	brain	https://zenodo.org/records/10516814	https://doi.org/10.1186/s13059-024-03241-7
Dataset 5	merfish	3	483	mouse	brain	https://info.vizgen.com/mouse-brain-map	not published
Dataset 6	merfish	31	374	mouse	brain	https://cellxgene.cziscience.com/collections/31937775-0602-4e52-a799-b6acdd2bac2e	https://doi.org/10.1016/j.cell.2022.12.010

### Sheet: Table 2 (dataset sample details
dataset	sample	num. cells (post processing)	num. genes (post processing)
Dataset 1	bregma-0.04	5488	155
Dataset 1	bregma-0.09	5557	155
Dataset 1	bregma-0.14	5926	155
Dataset 1	bregma-0.19	5803	155
Dataset 1	bregma-0.24	5543	155
Dataset 2	BZ5	1049	166
Dataset 2	BZ9	1053	166
Dataset 2	BZ14	1088	166
Dataset 2	BY3	1207	1020
Dataset 3	slice-1	1458	77
Dataset 3	slice-2	1870	77
Dataset 3	slice-3	1426	75
Dataset 4	multisection-1-nuc	154981	248
Dataset 4	multisection-2-nuc	147507	248
Dataset 4	multisection-3-nuc	150801	248
Dataset 4	multisection-1	159537	248
Dataset 4	multisection-2	152036	248
Dataset 4	multisection-3	155101	248
Dataset 5	S1R1	78329	483
Dataset 5	S1R2	88884	483
Dataset 5	S2R1	83546	483
Dataset 5	S2R3	85958	483
